# Long-term climatic stability drives accumulation and maintenance of divergent freshwater fish lineages in a temperate biodiversity hotspot

**DOI:** 10.1101/2023.03.08.531828

**Authors:** Sean James Buckley, Chris J. Brauer, Peter J. Unmack, Michael P. Hammer, Mark Adams, Stephen J. Beatty, David L. Morgan, Luciano B. Beheregaray

## Abstract

Anthropogenic climate change is forecast to drive regional climate disruption and instability across the globe. These impacts are likely to be exacerbated within biodiversity hotspots, both due to the greater potential for species loss but also to the possibility that endemic lineages might not have experienced significant climatic variation in the past, limiting their evolutionary potential to respond to rapid climate change. We assessed the role of climatic stability on the accumulation and persistence of lineages in an obligate freshwater fish group endemic in the southwest Western Australia (SWWA) biodiversity hotspot. Using 19,426 genomic (ddRAD-seq) markers and species distribution modelling, we explored the phylogeographic history of western (*Nannoperca vittata*) and little (*Nannoperca pygmaea*) pygmy perches, assessing population divergence and phylogenetic relationships, delimiting species and estimating changes in species distributions from the Pliocene to 2100. We identified two deep phylogroups comprising three divergent clusters, which showed no historical connectivity since the Pliocene. We conservatively suggest these represent three isolated species with additional intraspecific structure within one widespread species. All lineages showed long-term patterns of isolation and persistence owing to climatic stability but with significant range contractions likely under future climate change. Our results highlighted the role of climatic stability in allowing the persistence of isolated lineages in the SWWA. This biodiversity hotspot is under compounding threat from ongoing climate change and habitat modification, which may further threaten previously undetected cryptic diversity across the region.
