## Supplementary Table S2 for "Long-term climatic stability drives accumulation and maintenance of divergent freshwater fish lineages in a temperate biodiversity hotspot"

### Sheet: Sheet1
Table S2. Pearson’s pairwise correlation for all 19 bioclimatic variables obtained from WorldClim 2.1. Selected uncorrelated variables (|R| < 0.8) are highlighted in bold, with correlation values between these variables highlighted in green.
Descriptor	Variable	bio1	bio2	bio3	bio4	bio5	bio6	bio7	bio8	bio9	bio10	bio11	bio12	bio13	bio14	bio15	bio16	bio17	bio18	bio19
Annual mean temperature	bio1
Mean diurnal range	bio2	0.56
Isothermality	bio3	-0.65	-0.56
Temperature seasonality	bio4	0.74	0.84	-0.9
Max temperature of the warmest month	bio5	0.91	0.81	-0.82	0.94
Min temperature of the coldest month	bio6	0.12	-0.69	0.42	-0.55	-0.3
Temperature annual range	bio7	0.68	0.93	-0.82	0.98	0.92	-0.64
Mean temperature of the wettest quarter	bio8	0.65	0.05	-0.12	0.15	0.4	0.53	0.1
Mean temperature of the driest quarter	bio9	0.41	0.3	-0.18	0.24	0.36	0.08	0.26	0.17
Mean temperature of the warmest quarter	bio10	0.95	0.71	-0.81	0.91	0.98	-0.16	0.85	0.47	0.37
Mean temperature of the coldest quarter	bio11	0.59	-0.18	0.1	-0.1	0.22	0.83	-0.16	0.74	0.41	0.33
Annual precipitation	bio12	-0.43	-0.81	0.55	-0.71	-0.67	0.65	-0.8	-0.06	-0.08	-0.57	0.28
Precipitation of the wettest month	bio13	-0.3	-0.72	0.44	-0.6	-0.54	0.66	-0.7	-0.02	0.02	-0.43	0.35	0.98
Precipitation of the driest month	bio14	-0.61	-0.56	0.54	-0.61	-0.67	0.16	-0.6	-0.2	-0.51	-0.67	-0.24	0.39	0.21
Precipitation seasonality	bio15	0.05	-0.35	0.18	-0.26	-0.15	0.55	-0.35	0.08	0.44	-0.06	0.51	0.69	0.8	-0.31
Precipitation of the wettest quarter	bio16	-0.31	-0.73	0.45	-0.61	-0.55	0.66	-0.71	-0.03	0.04	-0.44	0.35	0.98	1	0.22	0.8
Precipitation of the driest quarter	bio17	-0.75	-0.6	0.67	-0.73	-0.8	0.15	-0.7	-0.3	-0.47	-0.81	-0.28	0.45	0.27	0.92	-0.24	0.28
Precipitation of the warmest quarter	bio18	-0.51	-0.57	0.54	-0.58	-0.62	0.26	-0.6	-0.07	-0.63	-0.59	-0.13	0.44	0.28	0.84	-0.25	0.27	0.87
Precipitation of the coldest quarter	bio19	-0.33	-0.71	0.46	-0.62	-0.56	0.64	-0.71	-0.05	0.04	-0.46	0.33	0.98	0.99	0.22	0.8	1	0.29	0.27
