## Supplementary Table S3 for "Long-term climatic stability drives accumulation and maintenance of divergent freshwater fish lineages in a temperate biodiversity hotspot"

### Sheet: Sheet1
Kingdom	Taxonomic group	Taxon	Data	Approach	Citation	Notes
Animal	Arachnid	Moggridgea tingle	Genetic - COI	Phylogenetic, molecular clock	Cooper, S. J., Harvey, M. S., Saint, K. M., & Main, B. Y. (2011). Deep phylogeographic structuring of populations of the trapdoor spider Moggridgea tingle (Migidae) from southwestern Australia: evidence for long-term refugia within refugia. Molecular Ecology, 20(15), 3219-3236. doi:10.1111/j.1365-294X.2011.05160.x
Animal	Arachnid	Pseudotyrannochthonius giganteus	Genetic - COI and ITS2	Phylogenetic, haplotype network, SDMs	Harms, D. (2018). The origins of diversity in ancient landscapes: Deep phylogeographic structuring in a pseudoscorpion (Pseudotyrannochthoniidae: Pseudotyrannochthonius) reflects Plio-Pleistocene climate fluctuations. Zoologischer Anzeiger, 273, 112-123. doi:10.1016/j.jcz.2018.01.001
Animal	Crustacean	Paramphisopus palustris	Genetic - COI	Haplotype network, phylogenetic	Gouws, G., & Stewart, B. A. (2007). From genetic structure to wetland conservation: a freshwater isopod Paramphisopus palustris (Phreatoicidea: Amphisopidae) from the Swan Coastal Plain, Western Australia. Hydrobiologia, 589(1), 249-263. doi:10.1007/s10750-007-0742-2
Animal	Fishes	219 species	Occurrence data only	Species richness, endemism, assemblages	Galaiduk, R., Halford, A. R., Radford, B. T., Moore, C. H., Harvey, E. S., & Midgley, G. (2017). Regional-scale environmental drivers of highly endemic temperate fish communities located within a climate change hotspot. Diversity and Distributions, 23(11), 1256-1267. doi:10.1111/ddi.12614
Animal	Multiple taxa	Multiple species	Previously-obtained trees	Phylogenetic, endemism	Laity, T., Laffan, S. W., Gonzalez-Orozco, C. E., Faith, D. P., Rosauer, D. F., Byrne, M., . . . Newport, K. (2015). Phylodiversity to inform conservation policy: An Australian example. Science of the Total Environment, 534, 131-143. doi:10.1016/j.scitotenv.2015.04.113
Plant	Conifers	606 species	Previously-obtained trees	Species richness, endemism	Sundaram, M., Donoghue, M. J., Farjon, A., Filer, D., Mathews, S., Jetz, W., & Leslie, A. B. (2019). Accumulation over evolutionary time as a major cause of biodiversity hotspots in conifers. Proceedings of the Royal Society B: Biological Sciences, 286(1912), 20191887. doi:10.1098/rspb.2019.1887	Global patterns not SWWA specific
Plant	Hemerocallidaceae	Stypandra glauca	Genetic - microsatellites and cpDNA	Phylogenetic, genetic diversity, haplotype network	Tapper, S.-L., Byrne, M., Yates, C.J., Keppel, G., Hopper, S.D., Van Niel, K.,...Wardell-Johnson, G.W. (2014), Prolonged isolation and persistence of a common endemic on granite outcrops in both mesic and semi-arid environments in south-western Australia. Journal of Biogeography, 41, 2032-2044. doi: 10.1111/jbi.12343	Higher genetic diversity in more southern populations inferred to be related to relatively higher climatic stability
Plant	Fabaceae	Acacia karina	Genetic - microsatellites and cpDNA	Haplotype network, population structure	Funnekotter, A. V., Millar, M., Krauss, S. L., & Nevill, P. G. (2019). Phylogeographic analyses of Acacia karina (Fabaceae) support long term persistence of populations both on and off banded iron formations. Australian Journal of Botany, 67(3), 194. doi:10.1071/bt18045
Plant	Myrtaceae	Calothamnus quadrifidus	Genomic - GBS	Population structure	Binks, R. M., Gibson, N., Ottewell, K. M., Macdonald, B., & Byrne, M. (2019). Predicting contemporary range‐wide genomic variation using climatic, phylogeographic and morphological knowledge in an ancient, unglaciated landscape. Journal of Biogeography, 46(3), 503-514. doi:10.1111/jbi.13522
Plant	Myrtaceae	Eucalyptus gomphocephala	Genetic - microsatellites	Haplotype network, genetic diversity, population structure, SDMs	Nevill, P. G., Bradbury, D., Williams, A., Tomlinson, S., & Krauss, S. L. (2014). Genetic and palaeo-climatic evidence for widespread persistence of the coastal tree species Eucalyptus gomphocephala (Myrtaceae) during the Last Glacial Maximum. Annals of Botany, 113(1), 55-67. doi:10.1093/aob/mct253
Plant	Myrtaceae	Calothamnus quadrifidus	Genetic - cpDNA	Haplotype network, genetic diversity, SDMs	Nistelberger, H., Gibson, N., Macdonald, B., Tapper, S. L., & Byrne, M. (2014). Phylogeographic evidence for two mesic refugia in a biodiversity hotspot. Heredity, 113(5), 454-463. doi:10.1038/hdy.2014.46
Plant	Proteaceae	Banksia spp.	Genetic - cpDNA genes	Phylogenetic, diversification rates over time	Cardillo, M., & Pratt, R. (2013). Evolution of a hotspot genus: geographic variation in speciation and extinction rates in Banksia (Proteaceae). BMC Evolutionary Biology, 13(1), 155. doi:10.1186/1471-2148-13-155
Plant	Proteaceae + Myrtaceae	Grevillea paradoxa + Melaleuca nematophylla	Genetic - microsatellites and cpDNA	Haplotype network, genetic diversity, bottleneck tests	Millar, M. A., Byrne, M., Coates, D. J., & Roberts, J. D. (2017). Comparative analysis indicates historical persistence and contrasting contemporary structure in sympatric woody perennials of semi-arid south-west Western Australia. Biological Journal of the Linnean Society, 120(4), 771-787. doi:10.1093/biolinnean/blw005
Plant	Sclerophyll plants	69 species	Fossils	Species richness, area estimates	Sniderman, J. M. K., Jordan, G. J., & Cowling, R. M. (2013). Fossil evidence for a hyperdiverse sclerophyll flora under a non–Mediterranean-type climate. PNAS, 110(9), 3423-3428. doi: 10.1073/pnas.1216747110	Higher species diversity in SW Aus compared to SE Aus linked to long-term climatic stability
